# Dual indexed design of in-Drop single-cell RNA-seq libraries improves sequencing quality and throughput

**DOI:** 10.1101/835488

**Authors:** Austin N. Southard Smith, Alan J. Simmons, Bob Chen, Angela L. Jones, Marisol A. Ramirez Solano, Paige N. Vega, Cherie’ R. Scurrah, Yue Zhao, Michael J. Brenan, Jiekun Xuan, Ely B. Porter, Xi Chen, Colin J.H. Brenan, Qi Liu, Lauren N.M. Quigley, Ken S. Lau

## Abstract

The increasing demand of single-cell RNA-sequencing (scRNA-seq) experiments, such as the number of experiments and cells queried per experiment, necessitates higher sequencing depth coupled to high data quality. New high-throughput sequencers, such as the Illumina NovaSeq 6000, enables this demand to be filled in a cost-effective manner. However, current scRNA-seq library designs present compatibility challenges with newer sequencing technologies, such as index-hopping, and their ability to generate high quality data has yet to be systematically evaluated. Here, we engineered a new dual-indexed library structure, called TruDrop, on top of the inDrop scRNA-seq platform to solve these compatibility challenges, such that TruDrop libraries and standard Illumina libraries can be sequenced alongside each other on the NovaSeq. We overcame the index-hopping issue, demonstrated significant improvements in base-calling accuracy, and provided an example of multiplexing twenty-four scRNA-seq libraries simultaneously. We showed favorable comparisons in transcriptional diversity of TruDrop compared with prior library structures. Our approach enables cost-effective, high throughput generation of sequencing data with high quality, which should enable more routine use of scRNA-seq technologies.
