## Supplementary File 1 for "Dual indexed design of in-Drop single-cell RNA-seq libraries improves sequencing quality and throughput"

### Sheet: Sheet1
Name	Sequence	Recommended Purification	Example of Supplier
TruDrop_PE2-N6	GTGACTGGAGTTCAGACGTGTGCTCTTCCGATCTNNNNNN	desalt	IDT	i7 index sequence read by sequencer
TruDrop_PE1_UDI0001	AATGATACGGCGACCACCGAGATCTACACAGCGCTAGACACTCTTTCCCTACACGA	HPLC TruGrade	IDT	CCGCGGTT
TruDrop_PE1_UDI0002	AATGATACGGCGACCACCGAGATCTACACGATATCGAACACTCTTTCCCTACACGA	HPLC TruGrade	IDT	TTATAACC
TruDrop_PE1_UDI0003	AATGATACGGCGACCACCGAGATCTACACCGCAGACGACACTCTTTCCCTACACGA	HPLC TruGrade	IDT	GGACTTGG
TruDrop_PE1_UDI0004	AATGATACGGCGACCACCGAGATCTACACTATGAGTAACACTCTTTCCCTACACGA	HPLC TruGrade	IDT	AAGTCCAA
TruDrop_PE1_UDI0005	AATGATACGGCGACCACCGAGATCTACACAGGTGCGTACACTCTTTCCCTACACGA	HPLC TruGrade	IDT	ATCCACTG
TruDrop_PE1_UDI0006	AATGATACGGCGACCACCGAGATCTACACGAACATACACACTCTTTCCCTACACGA	HPLC TruGrade	IDT	GCTTGTCA
TruDrop_PE1_UDI0007	AATGATACGGCGACCACCGAGATCTACACACATAGCGACACTCTTTCCCTACACGA	HPLC TruGrade	IDT	CAAGCTAG
TruDrop_PE1_UDI0008	AATGATACGGCGACCACCGAGATCTACACGTGCGATAACACTCTTTCCCTACACGA	HPLC TruGrade	IDT	TGGATCGA
TruDrop_PE1_UDI0009	AATGATACGGCGACCACCGAGATCTACACCCAACAGAACACTCTTTCCCTACACGA	HPLC TruGrade		do not use TruDrop_PE1_UDI0009
TruDrop_PE1_UDI0010	AATGATACGGCGACCACCGAGATCTACACTTGGTGAGACACTCTTTCCCTACACGA	HPLC TruGrade	IDT	GACCTGAA
TruDrop_PE1_UDI0011	AATGATACGGCGACCACCGAGATCTACACCGCGGTTCACACTCTTTCCCTACACGA	HPLC TruGrade	IDT	TCTCTACT
TruDrop_PE1_UDI0012	AATGATACGGCGACCACCGAGATCTACACTATAACCTACACTCTTTCCCTACACGA	HPLC TruGrade	IDT	CTCTCGTC
TruDrop_PE1_UDI0013	AATGATACGGCGACCACCGAGATCTACACAAGGATGAACACTCTTTCCCTACACGA	HPLC TruGrade	IDT	CCAAGTCT
TruDrop_PE1_UDI0014	AATGATACGGCGACCACCGAGATCTACACGGAAGCAGACACTCTTTCCCTACACGA	HPLC TruGrade	IDT	TTGGACTC
TruDrop_PE1_UDI0015	AATGATACGGCGACCACCGAGATCTACACTCGTGACCACACTCTTTCCCTACACGA	HPLC TruGrade	IDT	GGCTTAAG
TruDrop_PE1_UDI0016	AATGATACGGCGACCACCGAGATCTACACCTACAGTTACACTCTTTCCCTACACGA	HPLC TruGrade	IDT	AATCCGGA
TruDrop_PE1_UDI0017	AATGATACGGCGACCACCGAGATCTACACATATTCACACACTCTTTCCCTACACGA	HPLC TruGrade	IDT	TAATACAG
TruDrop_PE1_UDI0018	AATGATACGGCGACCACCGAGATCTACACGCGCCTGTACACTCTTTCCCTACACGA	HPLC TruGrade	IDT	CGGCGTGA
TruDrop_PE1_UDI0019	AATGATACGGCGACCACCGAGATCTACACACTCTATGACACTCTTTCCCTACACGA	HPLC TruGrade	IDT	ATGTAAGT
TruDrop_PE1_UDI0020	AATGATACGGCGACCACCGAGATCTACACGTCTCGCAACACTCTTTCCCTACACGA	HPLC TruGrade	IDT	GCACGGAC
TruDrop_PE1_UDI0021	AATGATACGGCGACCACCGAGATCTACACAAGACGTCACACTCTTTCCCTACACGA	HPLC TruGrade	IDT	GGTACCTT
TruDrop_PE1_UDI0022	AATGATACGGCGACCACCGAGATCTACACGGAGTACTACACTCTTTCCCTACACGA	HPLC TruGrade	IDT	AACGTTCC
TruDrop_PE1_UDI0023	AATGATACGGCGACCACCGAGATCTACACACCGGCCAACACTCTTTCCCTACACGA	HPLC TruGrade	IDT	GCAGAATT
TruDrop_PE1_UDI0024	AATGATACGGCGACCACCGAGATCTACACGTTAATTGACACTCTTTCCCTACACGA	HPLC TruGrade	IDT	ATGAGGCC
TruDrop_PE1_UDI0025	AATGATACGGCGACCACCGAGATCTACACAACCGCGGACACTCTTTCCCTACACGA	HPLC TruGrade	IDT	ACTAAGAT	i5 index sequence read by sequencer (NovaSeq)	i5 index sequence read by sequencer (NextSeq)
TruDrop_PE2_UDI0001	CAAGCAGAAGACGGCATACGAGATAACCGCGGGTGACTGGAGTTCAGACGTGT	HPLC TruGrade	IDT		AGCGCTAG	CTAGCGCT
TruDrop_PE2_UDI0002	CAAGCAGAAGACGGCATACGAGATGGTTATAAGTGACTGGAGTTCAGACGTGT	HPLC TruGrade	IDT		GATATCGA	TCGATATC
TruDrop_PE2_UDI0003	CAAGCAGAAGACGGCATACGAGATCCAAGTCCGTGACTGGAGTTCAGACGTGT	HPLC TruGrade	IDT		CGCAGACG	CGTCTGCG
TruDrop_PE2_UDI0004	CAAGCAGAAGACGGCATACGAGATTTGGACTTGTGACTGGAGTTCAGACGTGT	HPLC TruGrade	IDT		TATGAGTA	TACTCATA
TruDrop_PE2_UDI0005	CAAGCAGAAGACGGCATACGAGATCAGTGGATGTGACTGGAGTTCAGACGTGT	HPLC TruGrade	IDT		AGGTGCGT	ACGCACCT
TruDrop_PE2_UDI0006	CAAGCAGAAGACGGCATACGAGATTGACAAGCGTGACTGGAGTTCAGACGTGT	HPLC TruGrade	IDT		GAACATAC	GTATGTTC
TruDrop_PE2_UDI0007	CAAGCAGAAGACGGCATACGAGATCTAGCTTGGTGACTGGAGTTCAGACGTGT	HPLC TruGrade	IDT		ACATAGCG	CGCTATGT
TruDrop_PE2_UDI0008	CAAGCAGAAGACGGCATACGAGATTCGATCCAGTGACTGGAGTTCAGACGTGT	HPLC TruGrade	IDT		GTGCGATA	TATCGCAC
TruDrop_PE2_UDI0009	CAAGCAGAAGACGGCATACGAGATCCTGAACTGTGACTGGAGTTCAGACGTGT	HPLC TruGrade		do not use TruDrop_PE1_UDI0009	do not use TruDrop_PE1_UDI0009	do not use TruDrop_PE1_UDI0009
TruDrop_PE2_UDI0010	CAAGCAGAAGACGGCATACGAGATTTCAGGTCGTGACTGGAGTTCAGACGTGT	HPLC TruGrade	IDT		TTGGTGAG	CTCACCAA
TruDrop_PE2_UDI0011	CAAGCAGAAGACGGCATACGAGATAGTAGAGAGTGACTGGAGTTCAGACGTGT	HPLC TruGrade	IDT		CGCGGTTC	GAACCGCG
TruDrop_PE2_UDI0012	CAAGCAGAAGACGGCATACGAGATGACGAGAGGTGACTGGAGTTCAGACGTGT	HPLC TruGrade	IDT		TATAACCT	AGGTTATA
TruDrop_PE2_UDI0013	CAAGCAGAAGACGGCATACGAGATAGACTTGGGTGACTGGAGTTCAGACGTGT	HPLC TruGrade	IDT		AAGGATGA	TCATCCTT
TruDrop_PE2_UDI0014	CAAGCAGAAGACGGCATACGAGATGAGTCCAAGTGACTGGAGTTCAGACGTGT	HPLC TruGrade	IDT		GGAAGCAG	CTGCTTCC
TruDrop_PE2_UDI0015	CAAGCAGAAGACGGCATACGAGATCTTAAGCCGTGACTGGAGTTCAGACGTGT	HPLC TruGrade	IDT		TCGTGACC	GGTCACGA
TruDrop_PE2_UDI0016	CAAGCAGAAGACGGCATACGAGATTCCGGATTGTGACTGGAGTTCAGACGTGT	HPLC TruGrade	IDT		CTACAGTT	AACTGTAG
TruDrop_PE2_UDI0017	CAAGCAGAAGACGGCATACGAGATCTGTATTAGTGACTGGAGTTCAGACGTGT	HPLC TruGrade	IDT		ATATTCAC	GTGAATAT
TruDrop_PE2_UDI0018	CAAGCAGAAGACGGCATACGAGATTCACGCCGGTGACTGGAGTTCAGACGTGT	HPLC TruGrade	IDT		GCGCCTGT	ACAGGCGC
TruDrop_PE2_UDI0019	CAAGCAGAAGACGGCATACGAGATACTTACATGTGACTGGAGTTCAGACGTGT	HPLC TruGrade	IDT		ACTCTATG	CATAGAGT
TruDrop_PE2_UDI0020	CAAGCAGAAGACGGCATACGAGATGTCCGTGCGTGACTGGAGTTCAGACGTGT	HPLC TruGrade	IDT		GTCTCGCA	TGCGAGAC
TruDrop_PE2_UDI0021	CAAGCAGAAGACGGCATACGAGATAAGGTACCGTGACTGGAGTTCAGACGTGT	HPLC TruGrade	IDT		AAGACGTC	GACGTCTT
TruDrop_PE2_UDI0022	CAAGCAGAAGACGGCATACGAGATGGAACGTTGTGACTGGAGTTCAGACGTGT	HPLC TruGrade	IDT		GGAGTACT	AGTACTCC
TruDrop_PE2_UDI0023	CAAGCAGAAGACGGCATACGAGATAATTCTGCGTGACTGGAGTTCAGACGTGT	HPLC TruGrade	IDT		ACCGGCCA	TGGCCGGT
TruDrop_PE2_UDI0024	CAAGCAGAAGACGGCATACGAGATGGCCTCATGTGACTGGAGTTCAGACGTGT	HPLC TruGrade	IDT		GTTAATTG	CAATTAAC
TruDrop_PE2_UDI0025	CAAGCAGAAGACGGCATACGAGATATCTTAGTGTGACTGGAGTTCAGACGTGT	HPLC TruGrade	IDT		AACCGCGG	CCGCGGTT
