## Supplementary File 2 for "Dual indexed design of in-Drop single-cell RNA-seq libraries improves sequencing quality and throughput"

### Sheet: Barcode Collison
	Equation for cumulative Poisson probability: P(r,µ) = (µ^r)(e^(-µ))/(r!)
number of samples:		48			Poisson probability of:
	total number of cells across all samples (think of as 1 big sample)				fraction of barcodes encapsulated without a cell (r = 0)					given a barcode that is colliding this is how many samples will share that barcode	this is the proportion of total barcodes with cells that will collide across samples. i.e. this is an estimate of the number of cells that will have to be discarded from the dataset prior to adding in the rate of index hopping.
	144000				0.376603					2	0.288065	0.410042
	total number of barcodes for inDrop beads				fraction of barcodes encapsulated with 1 cell (r = 1)					3	0.0937711
	147456				0.367777					4	0.0228933
					fraction of barcodes with encapsulated more than 1 cell (for all r > 1)					5	0.00447135
					0.25562					6	0.000727759
	µ = (total number of cells)/(total number of barcodes)									7	0.000101529
	0.976562									8	1.23937e-05
	r = number cells in associated with any given barcode
					of the fraction of barcodes with one cell or more (i.e. those cells that make it to sequencing from encapsulation), how many will have 2 cells or more (i.e. what is the doublet rate in the final dataset)?
		percieved rate of barcodes colliding			0.410044	= P((r ≥ 2)/(r ≥ 1)
										With this many cells there is a much greater chance that you will be more likely to have a problem with there being two cells per droplet. Or the problems will be more likely to arise during library prep with massive IVT yield.
The NovaSeq can sequence up to 25 samples per lane to a read depth of 100 million reads. This means that if you lane split you can seqeunce different samples and just repeat the same 25 indexes across all of the lanes. For most purposes 24 samples will be the upper limit for the number to be considered. however, if a lab were to take the time to try to pool more single indexed samples together we…
number of samples:		24			Poisson probability of:
	total number of cells across all samples (think of as 1 big sample)				fraction of barcodes without a cell (r = 0)
	72000				0.61368
	total number of barcodes for inDrop beads				fraction of barcodes with 1 cell (r = 1)
	147456				0.299649
					fraction of barcodes with more than 1 cell (for all r > 1)
					0.0866712
	µ = (total number of cells)/(total number of barcodes)
	0.488281
	r = number cells in associated with any given barcode
					of the fraction of barcodes with one cell or more (i.e. those cells that make it to sequencing from encapsulation), how many will have 2 cells or more (i.e. what is the doublet rate in the final dataset)?
					0.224351	= P((r ≥ 2)/(r ≥ 1)
								total number of cells for largest experiment to date:				77367.3
number of samples:		12			Poisson probability of:
	total number of cells across all samples (think of as 1 big sample)				fraction of barcodes without a cell (r = 0)
	36000				0.783377
	total number of barcodes for inDrop beads				fraction of barcodes with 1 cell (r = 1)
	147456				0.191254
					fraction of barcodes with more than 1 cell (for all r > 1)
					0.0253683
	µ = (total number of cells)/(total number of barcodes)
	0.244141
	r = number cells in associated with any given barcode
					of the fraction of barcodes with one cell or more (i.e. those cells that make it to sequencing from encapsulation), how many will have 2 cells or more (i.e. what is the doublet rate in the final dataset)?
					0.117108	= P((r ≥ 2)/(r ≥ 1)
number of samples:		4			Poisson probability of:
	total number of cells across all samples (think of as 1 big sample)				fraction of barcodes without a cell (r = 0)
	12000				0.921843
	total number of barcodes for inDrop beads				fraction of barcodes with 1 cell (r = 1)
	147456				0.0750198
					fraction of barcodes with more than 1 cell (for all r > 1)
					0.00313708
	µ = (total number of cells)/(total number of barcodes)
	0.0813802
	r = number cells in associated with any given barcode
					of the fraction of barcodes with one cell or more (i.e. those cells that make it to sequencing from encapsulation), how many will have 2 cells or more (i.e. what is the doublet rate in the final dataset)?
					0.0401383	= P((r ≥ 2)/(r ≥ 1)
number of samples:		1			Poisson probability of:
	total number of cells across all samples (think of as 1 big sample)				fraction of barcodes without a cell (r = 0)
	3000				0.979861
	total number of barcodes for inDrop beads				fraction of barcodes with 1 cell (r = 1)
	147456				0.0199353
					fraction of barcodes with more than 1 cell (for all r > 1)
					0.000204175
	µ = (total number of cells)/(total number of barcodes)
	0.0203451
	r = number cells in associated with any given barcode
					of the fraction of barcodes with one cell or more (i.e. those cells that make it to sequencing from encapsulation), how many will have 2 cells or more (i.e. what is the doublet rate in the final dataset)?
					0.010138	= P((r ≥ 2)/(r ≥ 1)
number of samples:		2			Poisson probability of:
	total number of cells across all samples (think of as 1 big sample)				fraction of barcodes without a cell (r = 0)
	6000				0.960127
	total number of barcodes for inDrop beads				fraction of barcodes with 1 cell (r = 1)
	147456				0.0390677
					fraction of barcodes with more than 1 cell (for all r > 1)
					0.000805725
	µ = (total number of cells)/(total number of barcodes)
	0.0406901
	r = number cells in associated with any given barcode
					of the fraction of barcodes with one cell or more (i.e. those cells that make it to sequencing from encapsulation), how many will have 2 cells or more (i.e. what is the doublet rate in the final dataset)?
					0.0202071	= P((r ≥ 2)/(r ≥ 1)

### Sheet: Index Hopping
source: https://bmcgenomics.biomedcentral.com/articles/10.1186/s12864-018-4703-0							This is 4.85% (the only value provided for the NovaSeq in the above paper (table 1)). Rates for index hopping with on seqeuncers with the Exclusion Amplification chemistry varies from ~6% to ~0.2% (according to this paper). This is highly dependent on quality of prep and type of library sequenced (if it's PCR free or not). Theoretically this number increases for samples with more PCR. So for this…
P1: Average Rate of index hopping reported by paper for PCR free lirbaries on NovaSeq:						0.0485
probability of a barcode collision in ~3000 cells (1 sample):					0.010138	(~ 0.02%)
P2: probability of a barcode collision in ~72,000 cells (24 samples pooled together):						0.224351	(~41%)
							The rate of barcode collisions only reflects that percentage of final barcode detected from sequencing. When considering cross-sample barcode collision, if there is a barcode shared across 2 or more samples then where a collision occurs it becomes impossible to tell for certain which samples have the "pure barcodes" and which (if not both) have the "contaminated barcodes" (due to index hopping). …
P(1 and 2):	0.010881
assuming P(1) and P(2) are independent
Predicted number of reads thrown out due to index hopping (with no Barcode Collision)
P1:	0.0485
millions of reads per sample:			100
millions of reads per sample thrown out:			4.85
actual number of reads:			95.15
Minimum predicted number of reads lost due to barcode collision (with no index hopping)							Maximum Predicted Number of Reads lost due to barcode collision (with no index hopping)
P1:	0.010138						P2:	0
number of samples:			1				number of samples:			1
millions of reads per sample:			100				millions of reads per sample:			100
millions of reads per sample thrown out:			1.0138				millions of reads per sample thrown out:			0
actual number of reads:			98.9862				actual number of reads:			100
48 Samples Barcodes/Cells thrown out.
P1:			0.0485
P2:			0.410044
Pboth(P1 and P2):			0.0198871
Pboth(P1 + P2 - P(1 and 2)):			0.438656
number of cells per sample:			3000
cells thrown out per sample:			1315.97		total cells thrown out:		31583.3
millions of reads per sample:					100
millions of reads per sample thrown out:					43.8656
reads(millions) per sample with "collisions" subtracted:					56.1344	<-- We lose about 29% of our read depth (assumes no PhiX is used)
24 Samples Barcodes/Cells thrown out.
P1:			0.0485
P2:			0.224351
Pboth(P1 and P2):			0.010881
Pboth(P1 + P2 - P(1 and 2)):			0.26197
number of cells per sample:			3000
cells thrown out per sample:			785.91		total cells thrown out:		18861.8
millions of reads per sample:					100
millions of reads per sample thrown out:					26.197
reads(millions) per sample with "collisions" subtracted:					73.803	<-- We lose about 13% of our read depth (assumes no PhiX is used)
12 Samples Barcodes/Cells thrown out.
P1:			0.0485
P2:			0.117108
Pboth(P1 and P2):			0.00567975
Pboth(P1 + P2 - P(1 and 2)):			0.159928
number of cells per sample:			3000
cells thrown out per sample:			479.785		total cells thrown out:		5757.42
millions of reads per sample:					100
millions of reads per sample thrown out:					15.9928
reads(millions) per sample with "collisions" subtracted:					84.0072	<-- We lose about 7% of our read depth (assumes no PhiX is used)
4 Samples Barcodes/Cells thrown out.
P1:			0.0485
P2:			0.0401383
Pboth(P1 and P2):			0.00194671
Pboth(P1 + P2 - P(1 and 2)):			0.0866916
number of cells per sample:			3000
cells thrown out per sample:			260.075		total cells thrown out:		1040.3
millions of reads per sample:					100
millions of reads per sample thrown out:					8.66916
reads(millions) per sample with "collisions" subtracted:					91.3308	<-- We lose about 5% of our read depth (assumes no PhiX is used)
1 Samples Barcodes/Cells thrown out.
P1:			0.0485			*in this case the final rate represents the degree of read contamination by other libraries as well as the rate of barcode collision rather than the degree of cross-sample barcode collision
P2:			0.010138
Pboth(P1 and P2):			0.000491695
Pboth(P1 + P2 - P(1 and 2)):			0.0581463
number of cells per sample:			3000
cells thrown out per sample:			174.439		total cells thrown out:		174.439
millions of reads per sample:					100
millions of reads per sample thrown out:					5.81463
reads(millions) per sample with "collisions" subtracted:					94.1854	<-- We lose about 5% of our read depth (assumes no PhiX is used)

### Sheet: Graphs
Number of Samples	Reads thrown out Best	Reads thrown out worst
1	5.81463
4	8.66916
12	15.9928
24	26.197
48	43.8656
Sample pool size	number of cells	number of barcodes	µ	r=0	P(r=0)	µ	r=1	P(r=1)	r≥2	P(r≥2)	P(r≥2)/P(r=1) (i.e. rate of barcode collision in final data)	P2 (i.e. rate of index hopping)	P(1 and 2)	P1+P2-P(1 and 2)
1	3000	147456	0.0203451	0	0.979861	0.0203451	1	0.0199353	≥2	0.000204175	0.010138	0.0485	0.000491695	0.0581463
2	6000	147456	0.0406901	0	0.960127	0.0406901	1	0.0390677	≥2	0.000805725	0.0202071	0.0485	0.000980043	0.067727
3	9000	147456	0.0610352	0	0.94079	0.0610352	1	0.0574213	≥2	0.00178856	0.0302072	0.0485	0.00146505	0.0772421
4	12000	147456	0.0813802	0	0.921843	0.0813802	1	0.0750198	≥2	0.00313708	0.0401383	0.0485	0.00194671	0.0866916
5	15000	147456	0.101725	0	0.903278	0.101725	1	0.0918862	≥2	0.00483616	0.0500004	0.0485	0.00242502	0.0960754
6	18000	147456	0.12207	0	0.885086	0.12207	1	0.108043	≥2	0.00687113	0.0597937	0.0485	0.00289999	0.105394
7	21000	147456	0.142415	0	0.867261	0.142415	1	0.123511	≥2	0.00922776	0.0695181	0.0485	0.00337163	0.114646
8	24000	147456	0.16276	0	0.849795	0.16276	1	0.138313	≥2	0.0118923	0.0791736	0.0485	0.00383992	0.123834
9	27000	147456	0.183105	0	0.83268	0.183105	1	0.152468	≥2	0.0148513	0.0887603	0.0485	0.00430488	0.132955
10	30000	147456	0.203451	0	0.815911	0.203451	1	0.165997	≥2	0.018092	0.0982783	0.0485	0.0047665	0.142012
11	33000	147456	0.223796	0	0.799479	0.223796	1	0.17892	≥2	0.0216017	0.107728	0.0485	0.00522479	0.151003
12	36000	147456	0.244141	0	0.783377	0.244141	1	0.191254	≥2	0.0253683	0.117108	0.0485	0.00567975	0.159928
13	39000	147456	0.264486	0	0.767601	0.264486	1	0.203019	≥2	0.02938	0.12642	0.0485	0.00613138	0.168789
14	42000	147456	0.284831	0	0.752142	0.284831	1	0.214233	≥2	0.0336254	0.135664	0.0485	0.00657969	0.177584
15	45000	147456	0.305176	0	0.736994	0.305176	1	0.224913	≥2	0.0380935	0.144839	0.0485	0.00702469	0.186314
16	48000	147456	0.325521	0	0.722151	0.325521	1	0.235075	≥2	0.0427736	0.153946	0.0485	0.00746636	0.194979
17	51000	147456	0.345866	0	0.707607	0.345866	1	0.244737	≥2	0.0476554	0.162984	0.0485	0.00790473	0.203579
18	54000	147456	0.366211	0	0.693357	0.366211	1	0.253915	≥2	0.0527287	0.171954	0.0485	0.00833979	0.212115
19	57000	147456	0.386556	0	0.679393	0.386556	1	0.262623	≥2	0.057984	0.180857	0.0485	0.00877155	0.220585
20	60000	147456	0.406901	0	0.66571	0.406901	1	0.270878	≥2	0.0634118	0.189691	0.0485	0.00920002	0.228991
21	63000	147456	0.427246	0	0.652303	0.427246	1	0.278694	≥2	0.0690031	0.198458	0.0485	0.00962519	0.237332
22	66000	147456	0.447591	0	0.639166	0.447591	1	0.286085	≥2	0.074749	0.207156	0.0485	0.0100471	0.245609
23	69000	147456	0.467936	0	0.626293	0.467936	1	0.293065	≥2	0.0806411	0.215787	0.0485	0.0104657	0.253822
24	72000	147456	0.488281	0	0.61368	0.488281	1	0.299649	≥2	0.0866712	0.224351	0.0485	0.010881	0.26197
25	75000	147456	0.508626	0	0.601321	0.508626	1	0.305848	≥2	0.0928313	0.232847	0.0485	0.0112931	0.270054
26	78000	147456	0.528971	0	0.589211	0.528971	1	0.311676	≥2	0.0991136	0.241276	0.0485	0.0117019	0.278074
27	81000	147456	0.549316	0	0.577344	0.549316	1	0.317145	≥2	0.105511	0.249638	0.0485	0.0121074	0.286031
28	84000	147456	0.569661	0	0.565717	0.569661	1	0.322267	≥2	0.112016	0.257933	0.0485	0.0125098	0.293923
29	87000	147456	0.590007	0	0.554324	0.590007	1	0.327055	≥2	0.118622	0.266161	0.0485	0.0129088	0.301752
30	90000	147456	0.610352	0	0.54316	0.610352	1	0.331518	≥2	0.125322	0.274323	0.0485	0.0133047	0.309518
31	93000	147456	0.630697	0	0.532221	0.630697	1	0.33567	≥2	0.132109	0.282418	0.0485	0.0136973	0.317221
32	96000	147456	0.651042	0	0.521502	0.651042	1	0.33952	≥2	0.138978	0.290447	0.0485	0.0140867	0.32486
33	99000	147456	0.671387	0	0.510999	0.671387	1	0.343078	≥2	0.145922	0.298409	0.0485	0.0144728	0.332436
34	102000	147456	0.691732	0	0.500708	0.691732	1	0.346356	≥2	0.152936	0.306306	0.0485	0.0148558	0.33995
35	105000	147456	0.712077	0	0.490624	0.712077	1	0.349362	≥2	0.160014	0.314137	0.0485	0.0152356	0.347401
36	108000	147456	0.732422	0	0.480743	0.732422	1	0.352107	≥2	0.16715	0.321902	0.0485	0.0156123	0.35479
37	111000	147456	0.752767	0	0.471061	0.752767	1	0.354599	≥2	0.174339	0.329602	0.0485	0.0159857	0.362116
38	114000	147456	0.773112	0	0.461574	0.773112	1	0.356849	≥2	0.181577	0.337237	0.0485	0.016356	0.369381
39	117000	147456	0.793457	0	0.452279	0.793457	1	0.358864	≥2	0.188858	0.344806	0.0485	0.0167231	0.376583
40	120000	147456	0.813802	0	0.44317	0.813802	1	0.360653	≥2	0.196178	0.352311	0.0485	0.0170871	0.383724
41	123000	147456	0.834147	0	0.434245	0.834147	1	0.362224	≥2	0.203531	0.359752	0.0485	0.017448	0.390804
42	126000	147456	0.854492	0	0.425499	0.854492	1	0.363586	≥2	0.210915	0.367128	0.0485	0.0178057	0.397822
43	129000	147456	0.874837	0	0.41693	0.874837	1	0.364746	≥2	0.218324	0.374439	0.0485	0.0181603	0.404779
44	132000	147456	0.895182	0	0.408533	0.895182	1	0.365712	≥2	0.225755	0.381687	0.0485	0.0185118	0.411675
45	135000	147456	0.915527	0	0.400305	0.915527	1	0.366491	≥2	0.233204	0.388871	0.0485	0.0188603	0.418511
46	138000	147456	0.935872	0	0.392244	0.935872	1	0.36709	≥2	0.240667	0.395992	0.0485	0.0192056	0.425286
47	141000	147456	0.956217	0	0.384344	0.956217	1	0.367516	≥2	0.24814	0.403049	0.0485	0.0195479	0.432001
48	144000	147456	0.976562	0	0.376603	0.976562	1	0.367777	≥2	0.25562	0.410044	0.0485	0.0198871	0.438656
49	147000	147456	0.996908	0	0.369019	0.996908	1	0.367878	≥2	0.263103	0.416975	0.0485	0.0202233	0.445252
50	150000	147456	1.01725	0	0.361587	1.01725	1	0.367825	≥2	0.270588	0.423844	0.0485	0.0205564	0.451788
51	153000	147456	1.0376	0	0.354305	1.0376	1	0.367626	≥2	0.278069	0.430651	0.0485	0.0208866	0.458265
52	156000	147456	1.05794	0	0.347169	1.05794	1	0.367285	≥2	0.285545	0.437396	0.0485	0.0212137	0.464682
53	159000	147456	1.07829	0	0.340177	1.07829	1	0.366809	≥2	0.293013	0.444079	0.0485	0.0215378	0.471041
54	162000	147456	1.09863	0	0.333326	1.09863	1	0.366203	≥2	0.30047	0.450701	0.0485	0.021859	0.477342
55	165000	147456	1.11898	0	0.326613	1.11898	1	0.365473	≥2	0.307913	0.457261	0.0485	0.0221772	0.483584
56	168000	147456	1.13932	0	0.320036	1.13932	1	0.364624	≥2	0.31534	0.46376	0.0485	0.0224924	0.489768
57	171000	147456	1.15967	0	0.31359	1.15967	1	0.363661	≥2	0.322749	0.470199	0.0485	0.0228046	0.495894
58	174000	147456	1.18001	0	0.307275	1.18001	1	0.362588	≥2	0.330137	0.476577	0.0485	0.023114	0.501963
59	177000	147456	1.20036	0	0.301086	1.20036	1	0.361411	≥2	0.337502	0.482895	0.0485	0.0234204	0.507975
60	180000	147456	1.2207	0	0.295023	1.2207	1	0.360135	≥2	0.344842	0.489154	0.0485	0.023724	0.51393
61	183000	147456	1.24105	0	0.289081	1.24105	1	0.358764	≥2	0.352155	0.495352	0.0485	0.0240246	0.519828
62	186000	147456	1.26139	0	0.283259	1.26139	1	0.357301	≥2	0.35944	0.501492	0.0485	0.0243224	0.52567
63	189000	147456	1.28174	0	0.277554	1.28174	1	0.355752	≥2	0.366693	0.507572	0.0485	0.0246173	0.531455
64	192000	147456	1.30208	0	0.271965	1.30208	1	0.354121	≥2	0.373915	0.513594	0.0485	0.0249093	0.537185
65	195000	147456	1.32243	0	0.266487	1.32243	1	0.35241	≥2	0.381102	0.519558	0.0485	0.0251985	0.542859
66	198000	147456	1.34277	0	0.26112	1.34277	1	0.350626	≥2	0.388254	0.525463	0.0485	0.025485	0.548478
67	201000	147456	1.36312	0	0.255862	1.36312	1	0.34877	≥2	0.395369	0.531311	0.0485	0.0257686	0.554042
68	204000	147456	1.38346	0	0.250709	1.38346	1	0.346846	≥2	0.402445	0.537101	0.0485	0.0260494	0.559551
69	207000	147456	1.40381	0	0.24566	1.40381	1	0.344859	≥2	0.409481	0.542834	0.0485	0.0263274	0.565006
70	210000	147456	1.42415	0	0.240712	1.42415	1	0.342811	≥2	0.416477	0.54851	0.0485	0.0266027	0.570407
71	213000	147456	1.4445	0	0.235864	1.4445	1	0.340706	≥2	0.42343	0.554129	0.0485	0.0268753	0.575754
72	216000	147456	1.46484	0	0.231114	1.46484	1	0.338546	≥2	0.43034	0.559693	0.0485	0.0271451	0.581048
73	219000	147456	1.48519	0	0.22646	1.48519	1	0.336335	≥2	0.437205	0.5652	0.0485	0.0274122	0.586288
74	222000	147456	1.50553	0	0.221899	1.50553	1	0.334076	≥2	0.444025	0.570652	0.0485	0.0276766	0.591475
75	225000	147456	1.52588	0	0.21743	1.52588	1	0.331772	≥2	0.450798	0.576049	0.0485	0.0279384	0.59661
76	228000	147456	1.54622	0	0.213051	1.54622	1	0.329424	≥2	0.457525	0.58139	0.0485	0.0281974	0.601693
77	231000	147456	1.56657	0	0.20876	1.56657	1	0.327037	≥2	0.464203	0.586677	0.0485	0.0284539	0.606724
78	234000	147456	1.58691	0	0.204556	1.58691	1	0.324613	≥2	0.470832	0.59191	0.0485	0.0287076	0.611703
79	237000	147456	1.60726	0	0.200436	1.60726	1	0.322153	≥2	0.477411	0.597089	0.0485	0.0289588	0.61663
80	240000	147456	1.6276	0	0.1964	1.6276	1	0.319661	≥2	0.48394	0.602214	0.0485	0.0292074	0.621507
81	243000	147456	1.64795	0	0.192444	1.64795	1	0.317138	≥2	0.490418	0.607286	0.0485	0.0294534	0.626333
82	246000	147456	1.66829	0	0.188568	1.66829	1	0.314588	≥2	0.496844	0.612305	0.0485	0.0296968	0.631109
83	249000	147456	1.68864	0	0.184771	1.68864	1	0.312011	≥2	0.503218	0.617272	0.0485	0.0299377	0.635834
84	252000	147456	1.70898	0	0.18105	1.70898	1	0.309411	≥2	0.50954	0.622186	0.0485	0.030176	0.64051
85	255000	147456	1.72933	0	0.177403	1.72933	1	0.306789	≥2	0.515808	0.627048	0.0485	0.0304118	0.645136
86	258000	147456	1.74967	0	0.173831	1.74967	1	0.304147	≥2	0.522023	0.631859	0.0485	0.0306452	0.649714
87	261000	147456	1.77002	0	0.17033	1.77002	1	0.301487	≥2	0.528184	0.636619	0.0485	0.030876	0.654243
88	264000	147456	1.79036	0	0.166899	1.79036	1	0.298811	≥2	0.53429	0.641327	0.0485	0.0311044	0.658723
89	267000	147456	1.81071	0	0.163538	1.81071	1	0.29612	≥2	0.540342	0.645985	0.0485	0.0313303	0.663155
90	270000	147456	1.83105	0	0.160244	1.83105	1	0.293416	≥2	0.546339	0.650593	0.0485	0.0315538	0.667539
91	273000	147456	1.8514	0	0.157017	1.8514	1	0.290702	≥2	0.552281	0.655151	0.0485	0.0317748	0.671876
92	276000	147456	1.87174	0	0.153855	1.87174	1	0.287977	≥2	0.558168	0.65966	0.0485	0.0319935	0.676166
93	279000	147456	1.89209	0	0.150756	1.89209	1	0.285245	≥2	0.563999	0.664119	0.0485	0.0322098	0.680409
94	282000	147456	1.91243	0	0.14772	1.91243	1	0.282505	≥2	0.569774	0.66853	0.0485	0.0324237	0.684606
95	285000	147456	1.93278	0	0.144745	1.93278	1	0.279761	≥2	0.575494	0.672892	0.0485	0.0326353	0.688757
96	288000	147456	1.95312	0	0.14183	1.95312	1	0.277012	≥2	0.581158	0.677206	0.0485	0.0328445	0.692862
97	291000	147456	1.97347	0	0.138974	1.97347	1	0.274261	≥2	0.586766	0.681472	0.0485	0.0330514	0.696921
98	294000	147456	1.99382	0	0.136175	1.99382	1	0.271508	≥2	0.592317	0.685691	0.0485	0.033256	0.700935
99	297000	147456	2.01416	0	0.133432	2.01416	1	0.268754	≥2	0.597813	0.689863	0.0485	0.0334584	0.704905
100	300000	147456	2.03451	0	0.130745	2.03451	1	0.266002	≥2	0.603253	0.693989	0.0485	0.0336585	0.70883
101	303000	147456	2.05485	0	0.128112	2.05485	1	0.263251	≥2	0.608637	0.698068	0.0485	0.0338563	0.712712
102	306000	147456	2.0752	0	0.125532	2.0752	1	0.260503	≥2	0.613965	0.702101	0.0485	0.0340519	0.716549
103	309000	147456	2.09554	0	0.123004	2.09554	1	0.257759	≥2	0.619237	0.706088	0.0485	0.0342453	0.720343
104	312000	147456	2.11589	0	0.120527	2.11589	1	0.25502	≥2	0.624453	0.710031	0.0485	0.0344365	0.724094
105	315000	147456	2.13623	0	0.118099	2.13623	1	0.252287	≥2	0.629614	0.713928	0.0485	0.0346255	0.727803
106	318000	147456	2.15658	0	0.115721	2.15658	1	0.24956	≥2	0.634719	0.717781	0.0485	0.0348124	0.731469
107	321000	147456	2.17692	0	0.11339	2.17692	1	0.246841	≥2	0.639768	0.72159	0.0485	0.0349971	0.735093
108	324000	147456	2.19727	0	0.111107	2.19727	1	0.244131	≥2	0.644763	0.725354	0.0485	0.0351797	0.738675
109	327000	147456	2.21761	0	0.108869	2.21761	1	0.241429	≥2	0.649702	0.729076	0.0485	0.0353602	0.742216
110	330000	147456	2.23796	0	0.106676	2.23796	1	0.238737	≥2	0.654587	0.732754	0.0485	0.0355386	0.745716
111	333000	147456	2.2583	0	0.104528	2.2583	1	0.236056	≥2	0.659416	0.73639	0.0485	0.0357149	0.749175
112	336000	147456	2.27865	0	0.102423	2.27865	1	0.233385	≥2	0.664192	0.739983	0.0485	0.0358892	0.752594
113	339000	147456	2.29899	0	0.10036	2.29899	1	0.230727	≥2	0.668913	0.743534	0.0485	0.0360614	0.755973
114	342000	147456	2.31934	0	0.0983389	2.31934	1	0.228081	≥2	0.67358	0.747044	0.0485	0.0362316	0.759312
115	345000	147456	2.33968	0	0.0963584	2.33968	1	0.225448	≥2	0.678194	0.750512	0.0485	0.0363998	0.762612
116	348000	147456	2.36003	0	0.0944178	2.36003	1	0.222828	≥2	0.682754	0.753939	0.0485	0.036566	0.765873
117	351000	147456	2.38037	0	0.0925162	2.38037	1	0.220223	≥2	0.687261	0.757326	0.0485	0.0367303	0.769095
118	354000	147456	2.40072	0	0.090653	2.40072	1	0.217632	≥2	0.691715	0.760672	0.0485	0.0368926	0.772279
119	357000	147456	2.42106	0	0.0888273	2.42106	1	0.215056	≥2	0.696116	0.763979	0.0485	0.037053	0.775426
120	360000	147456	2.44141	0	0.0870384	2.44141	1	0.212496	≥2	0.700466	0.767245	0.0485	0.0372114	0.778534
121	363000	147456	2.46175	0	0.0852855	2.46175	1	0.209952	≥2	0.704763	0.770473	0.0485	0.0373679	0.781605
122	366000	147456	2.4821	0	0.0835679	2.4821	1	0.207423	≥2	0.709009	0.773662	0.0485	0.0375226	0.784639
123	369000	147456	2.50244	0	0.0818848	2.50244	1	0.204912	≥2	0.713203	0.776812	0.0485	0.0376754	0.787637
124	372000	147456	2.52279	0	0.0802357	2.52279	1	0.202418	≥2	0.717347	0.779924	0.0485	0.0378263	0.790598
125	375000	147456	2.54313	0	0.0786198	2.54313	1	0.199941	≥2	0.72144	0.782999	0.0485	0.0379754	0.793523
126	378000	147456	2.56348	0	0.0770365	2.56348	1	0.197481	≥2	0.725482	0.786036	0.0485	0.0381227	0.796413
127	381000	147456	2.58382	0	0.075485	2.58382	1	0.19504	≥2	0.729475	0.789036	0.0485	0.0382682	0.799267
128	384000	147456	2.60417	0	0.0739647	2.60417	1	0.192617	≥2	0.733419	0.791999	0.0485	0.0384119	0.802087
129	387000	147456	2.62451	0	0.0724751	2.62451	1	0.190212	≥2	0.737313	0.794925	0.0485	0.0385539	0.804871
130	390000	147456	2.64486	0	0.0710155	2.64486	1	0.187826	≥2	0.741159	0.797816	0.0485	0.0386941	0.807622
131	393000	147456	2.6652	0	0.0695853	2.6652	1	0.185459	≥2	0.744956	0.800671	0.0485	0.0388325	0.810338
132	396000	147456	2.68555	0	0.0681839	2.68555	1	0.183111	≥2	0.748705	0.80349	0.0485	0.0389693	0.813021
133	399000	147456	2.70589	0	0.0668107	2.70589	1	0.180783	≥2	0.752407	0.806275	0.0485	0.0391043	0.81567
134	402000	147456	2.72624	0	0.0654652	2.72624	1	0.178474	≥2	0.756061	0.809024	0.0485	0.0392377	0.818286
135	405000	147456	2.74658	0	0.0641467	2.74658	1	0.176184	≥2	0.759669	0.811739	0.0485	0.0393694	0.82087
136	408000	147456	2.76693	0	0.0628549	2.76693	1	0.173915	≥2	0.76323	0.814421	0.0485	0.0394994	0.823421
137	411000	147456	2.78727	0	0.061589	2.78727	1	0.171665	≥2	0.766746	0.817068	0.0485	0.0396278	0.82594
138	414000	147456	2.80762	0	0.0603486	2.80762	1	0.169436	≥2	0.770216	0.819682	0.0485	0.0397546	0.828428
139	417000	147456	2.82796	0	0.0591332	2.82796	1	0.167227	≥2	0.77364	0.822263	0.0485	0.0398798	0.830884
140	420000	147456	2.84831	0	0.0579423	2.84831	1	0.165038	≥2	0.77702	0.824812	0.0485	0.0400034	0.833308
141	423000	147456	2.86865	0	0.0567754	2.86865	1	0.162869	≥2	0.780356	0.827328	0.0485	0.0401254	0.835702
142	426000	147456	2.889	0	0.055632	2.889	1	0.160721	≥2	0.783647	0.829811	0.0485	0.0402459	0.838066
143	429000	147456	2.90934	0	0.0545116	2.90934	1	0.158593	≥2	0.786896	0.832264	0.0485	0.0403648	0.840399
144	432000	147456	2.92969	0	0.0534137	2.92969	1	0.156486	≥2	0.790101	0.834684	0.0485	0.0404822	0.842702
145	435000	147456	2.95003	0	0.052338	2.95003	1	0.154399	≥2	0.793263	0.837074	0.0485	0.0405981	0.844976
146	438000	147456	2.97038	0	0.0512839	2.97038	1	0.152333	≥2	0.796383	0.839433	0.0485	0.0407125	0.84722
147	441000	147456	2.99072	0	0.0502511	2.99072	1	0.150287	≥2	0.799462	0.841761	0.0485	0.0408254	0.849436
148	444000	147456	3.01107	0	0.0492391	3.01107	1	0.148262	≥2	0.802499	0.844059	0.0485	0.0409369	0.851623
149	447000	147456	3.03141	0	0.0482474	3.03141	1	0.146258	≥2	0.805495	0.846328	0.0485	0.0410469	0.853781
150	450000	147456	3.05176	0	0.0472757	3.05176	1	0.144274	≥2	0.80845	0.848567	0.0485	0.0411555	0.855911
151	453000	147456	3.0721	0	0.0463236	3.0721	1	0.142311	≥2	0.811365	0.850776	0.0485	0.0412627	0.858014
152	456000	147456	3.09245	0	0.0453907	3.09245	1	0.140368	≥2	0.814241	0.852957	0.0485	0.0413684	0.860089
153	459000	147456	3.11279	0	0.0444766	3.11279	1	0.138446	≥2	0.817077	0.855109	0.0485	0.0414728	0.862137
154	462000	147456	3.13314	0	0.0435808	3.13314	1	0.136545	≥2	0.819874	0.857233	0.0485	0.0415758	0.864158
155	465000	147456	3.15348	0	0.0427031	3.15348	1	0.134664	≥2	0.822633	0.859329	0.0485	0.0416775	0.866152
156	468000	147456	3.17383	0	0.0418431	3.17383	1	0.132803	≥2	0.825354	0.861398	0.0485	0.0417778	0.86812
157	471000	147456	3.19417	0	0.0410004	3.19417	1	0.130962	≥2	0.828037	0.863439	0.0485	0.0418768	0.870062
158	474000	147456	3.21452	0	0.0401747	3.21452	1	0.129142	≥2	0.830683	0.865452	0.0485	0.0419744	0.871978
159	477000	147456	3.23486	0	0.0393656	3.23486	1	0.127342	≥2	0.833292	0.867439	0.0485	0.0420708	0.873869
160	480000	147456	3.25521	0	0.0385728	3.25521	1	0.125562	≥2	0.835865	0.8694	0.0485	0.0421659	0.875734
161	483000	147456	3.27555	0	0.0377959	3.27555	1	0.123803	≥2	0.838401	0.871334	0.0485	0.0422597	0.877575
162	486000	147456	3.2959	0	0.0370348	3.2959	1	0.122063	≥2	0.840902	0.873243	0.0485	0.0423523	0.879391
163	489000	147456	3.31624	0	0.0362889	3.31624	1	0.120343	≥2	0.843368	0.875126	0.0485	0.0424436	0.881182
164	492000	147456	3.33659	0	0.0355581	3.33659	1	0.118643	≥2	0.845799	0.876983	0.0485	0.0425337	0.882949
165	495000	147456	3.35693	0	0.0348419	3.35693	1	0.116962	≥2	0.848196	0.878816	0.0485	0.0426226	0.884693
166	498000	147456	3.37728	0	0.0341402	3.37728	1	0.115301	≥2	0.850559	0.880623	0.0485	0.0427102	0.886413
167	501000	147456	3.39762	0	0.0334527	3.39762	1	0.11366	≥2	0.852888	0.882407	0.0485	0.0427967	0.88811
168	504000	147456	3.41797	0	0.0327789	3.41797	1	0.112037	≥2	0.855184	0.884166	0.0485	0.042882	0.889784
169	507000	147456	3.43831	0	0.0321188	3.43831	1	0.110435	≥2	0.857447	0.885901	0.0485	0.0429662	0.891435
170	510000	147456	3.45866	0	0.0314719	3.45866	1	0.108851	≥2	0.859677	0.887612	0.0485	0.0430492	0.893063
171	513000	147456	3.479	0	0.0308381	3.479	1	0.107286	≥2	0.861876	0.8893	0.0485	0.0431311	0.894669
172	516000	147456	3.49935	0	0.030217	3.49935	1	0.10574	≥2	0.864043	0.890965	0.0485	0.0432118	0.896253
173	519000	147456	3.51969	0	0.0296085	3.51969	1	0.104213	≥2	0.866179	0.892607	0.0485	0.0432915	0.897816
174	522000	147456	3.54004	0	0.0290122	3.54004	1	0.102704	≥2	0.868284	0.894227	0.0485	0.04337	0.899357
175	525000	147456	3.56038	0	0.0284279	3.56038	1	0.101214	≥2	0.870358	0.895824	0.0485	0.0434475	0.900877
176	528000	147456	3.58073	0	0.0278554	3.58073	1	0.0997426	≥2	0.872402	0.897399	0.0485	0.0435239	0.902376
177	531000	147456	3.60107	0	0.0272944	3.60107	1	0.0982891	≥2	0.874417	0.898953	0.0485	0.0435992	0.903854
178	534000	147456	3.62142	0	0.0267447	3.62142	1	0.0968537	≥2	0.876402	0.900485	0.0485	0.0436735	0.905311
179	537000	147456	3.64176	0	0.0262061	3.64176	1	0.0954363	≥2	0.878358	0.901995	0.0485	0.0437468	0.906749
180	540000	147456	3.66211	0	0.0256783	3.66211	1	0.0940367	≥2	0.880285	0.903485	0.0485	0.043819	0.908166
181	543000	147456	3.68245	0	0.0251611	3.68245	1	0.0926548	≥2	0.882184	0.904954	0.0485	0.0438903	0.909564
182	546000	147456	3.7028	0	0.0246544	3.7028	1	0.0912903	≥2	0.884055	0.906402	0.0485	0.0439605	0.910942
183	549000	147456	3.72314	0	0.0241579	3.72314	1	0.0899433	≥2	0.885899	0.90783	0.0485	0.0440298	0.9123
184	552000	147456	3.74349	0	0.0236714	3.74349	1	0.0886135	≥2	0.887715	0.909238	0.0485	0.044098	0.91364
185	555000	147456	3.76383	0	0.0231946	3.76383	1	0.0873007	≥2	0.889505	0.910626	0.0485	0.0441654	0.914961
186	558000	147456	3.78418	0	0.0227275	3.78418	1	0.0860049	≥2	0.891268	0.911995	0.0485	0.0442318	0.916263
187	561000	147456	3.80452	0	0.0222698	3.80452	1	0.0847259	≥2	0.893004	0.913344	0.0485	0.0442972	0.917547
188	564000	147456	3.82487	0	0.0218213	3.82487	1	0.0834635	≥2	0.894715	0.914675	0.0485	0.0443617	0.918813
189	567000	147456	3.84521	0	0.0213818	3.84521	1	0.0822176	≥2	0.896401	0.915986	0.0485	0.0444253	0.920061
190	570000	147456	3.86556	0	0.0209512	3.86556	1	0.0809881	≥2	0.898061	0.917279	0.0485	0.044488	0.921291
191	573000	147456	3.8859	0	0.0205292	3.8859	1	0.0797747	≥2	0.899696	0.918553	0.0485	0.0445498	0.922503
192	576000	147456	3.90625	0	0.0201158	3.90625	1	0.0785773	≥2	0.901307	0.91981	0.0485	0.0446108	0.923699
193	579000	147456	3.9266	0	0.0197107	3.9266	1	0.0773958	≥2	0.902893	0.921048	0.0485	0.0446708	0.924877
194	582000	147456	3.94694	0	0.0193137	3.94694	1	0.0762301	≥2	0.904456	0.922269	0.0485	0.04473	0.926039
195	585000	147456	3.96729	0	0.0189247	3.96729	1	0.0750798	≥2	0.905995	0.923472	0.0485	0.0447884	0.927183
196	588000	147456	3.98763	0	0.0185436	3.98763	1	0.073945	≥2	0.907511	0.924658	0.0485	0.0448459	0.928312
197	591000	147456	4.00798	0	0.0181701	4.00798	1	0.0728255	≥2	0.909004	0.925827	0.0485	0.0449026	0.929424
198	594000	147456	4.02832	0	0.0178042	4.02832	1	0.0717211	≥2	0.910475	0.926979	0.0485	0.0449585	0.93052
199	597000	147456	4.04867	0	0.0174456	4.04867	1	0.0706316	≥2	0.911923	0.928114	0.0485	0.0450135	0.931601
200	600000	147456	4.06901	0	0.0170943	4.06901	1	0.0695569	≥2	0.913349	0.929233	0.0485	0.0450678	0.932666
201	603000	147456	4.08936	0	0.01675	4.08936	1	0.0684968	≥2	0.914753	0.930336	0.0485	0.0451213	0.933715
202	606000	147456	4.1097	0	0.0164127	4.1097	1	0.0674512	≥2	0.916136	0.931423	0.0485	0.045174	0.934749
203	609000	147456	4.13005	0	0.0160821	4.13005	1	0.06642	≥2	0.917498	0.932494	0.0485	0.045226	0.935768
204	612000	147456	4.15039	0	0.0157583	4.15039	1	0.0654029	≥2	0.918839	0.93355	0.0485	0.0452772	0.936773
205	615000	147456	4.17074	0	0.0154409	4.17074	1	0.0643999	≥2	0.920159	0.93459	0.0485	0.0453276	0.937762
206	618000	147456	4.19108	0	0.0151299	4.19108	1	0.0634107	≥2	0.921459	0.935615	0.0485	0.0453773	0.938738
207	621000	147456	4.21143	0	0.0148252	4.21143	1	0.0624353	≥2	0.922739	0.936625	0.0485	0.0454263	0.939699
208	624000	147456	4.23177	0	0.0145266	4.23177	1	0.0614734	≥2	0.924	0.93762	0.0485	0.0454746	0.940646
209	627000	147456	4.25212	0	0.0142341	4.25212	1	0.060525	≥2	0.925241	0.938601	0.0485	0.0455222	0.941579
210	630000	147456	4.27246	0	0.0139474	4.27246	1	0.0595898	≥2	0.926463	0.939567	0.0485	0.045569	0.942498
211	633000	147456	4.29281	0	0.0136665	4.29281	1	0.0586677	≥2	0.927666	0.940519	0.0485	0.0456152	0.943404
212	636000	147456	4.31315	0	0.0133913	4.31315	1	0.0577586	≥2	0.92885	0.941457	0.0485	0.0456607	0.944297
213	639000	147456	4.3335	0	0.0131216	4.3335	1	0.0568624	≥2	0.930016	0.942382	0.0485	0.0457055	0.945176
214	642000	147456	4.35384	0	0.0128573	4.35384	1	0.0559788	≥2	0.931164	0.943292	0.0485	0.0457497	0.946042
215	645000	147456	4.37419	0	0.0125984	4.37419	1	0.0551077	≥2	0.932294	0.944189	0.0485	0.0457932	0.946896
216	648000	147456	4.39453	0	0.0123447	4.39453	1	0.054249	≥2	0.933406	0.945073	0.0485	0.045836	0.947737
217	651000	147456	4.41488	0	0.0120961	4.41488	1	0.0534026	≥2	0.934501	0.945944	0.0485	0.0458783	0.948565
218	654000	147456	4.43522	0	0.0118524	4.43522	1	0.0525682	≥2	0.935579	0.946801	0.0485	0.0459199	0.949381
219	657000	147456	4.45557	0	0.0116137	4.45557	1	0.0517458	≥2	0.93664	0.947646	0.0485	0.0459608	0.950185
220	660000	147456	4.47591	0	0.0113798	4.47591	1	0.0509352	≥2	0.937685	0.948479	0.0485	0.0460012	0.950977
221	663000	147456	4.49626	0	0.0111507	4.49626	1	0.0501362	≥2	0.938713	0.949298	0.0485	0.046041	0.951757
222	666000	147456	4.5166	0	0.0109261	4.5166	1	0.0493488	≥2	0.939725	0.950106	0.0485	0.0460801	0.952526
223	669000	147456	4.53695	0	0.010706	4.53695	1	0.0485728	≥2	0.940721	0.950902	0.0485	0.0461187	0.953283
224	672000	147456	4.55729	0	0.0104904	4.55729	1	0.047808	≥2	0.941702	0.951685	0.0485	0.0461567	0.954028
225	675000	147456	4.57764	0	0.0102792	4.57764	1	0.0470543	≥2	0.942667	0.952457	0.0485	0.0461942	0.954763
226	678000	147456	4.59798	0	0.0100721	4.59798	1	0.0463115	≥2	0.943616	0.953217	0.0485	0.046231	0.955486
227	681000	147456	4.61833	0	0.0098693	4.61833	1	0.0455796	≥2	0.944551	0.953966	0.0485	0.0462674	0.956199
228	684000	147456	4.63867	0	0.00967053	4.63867	1	0.0448584	≥2	0.945471	0.954704	0.0485	0.0463031	0.9569
229	687000	147456	4.65902	0	0.00947577	4.65902	1	0.0441478	≥2	0.946376	0.95543	0.0485	0.0463383	0.957592
230	690000	147456	4.67936	0	0.00928494	4.67936	1	0.0434476	≥2	0.947267	0.956145	0.0485	0.046373	0.958272
231	693000	147456	4.69971	0	0.00909794	4.69971	1	0.0427577	≥2	0.948144	0.95685	0.0485	0.0464072	0.958943
232	696000	147456	4.72005	0	0.00891471	4.72005	1	0.0420779	≥2	0.949007	0.957544	0.0485	0.0464409	0.959603
233	699000	147456	4.7404	0	0.00873518	4.7404	1	0.0414082	≥2	0.949857	0.958227	0.0485	0.046474	0.960253
234	702000	147456	4.76074	0	0.00855925	4.76074	1	0.0407484	≥2	0.950692	0.9589	0.0485	0.0465066	0.960893
235	705000	147456	4.78109	0	0.00838688	4.78109	1	0.0400984	≥2	0.951515	0.959562	0.0485	0.0465388	0.961524
236	708000	147456	4.80143	0	0.00821797	4.80143	1	0.039458	≥2	0.952324	0.960215	0.0485	0.0465704	0.962145
237	711000	147456	4.82178	0	0.00805246	4.82178	1	0.0388272	≥2	0.95312	0.960858	0.0485	0.0466016	0.962756
238	714000	147456	4.84212	0	0.00789029	4.84212	1	0.0382057	≥2	0.953904	0.96149	0.0485	0.0466323	0.963358
239	717000	147456	4.86247	0	0.00773138	4.86247	1	0.0375936	≥2	0.954675	0.962113	0.0485	0.0466625	0.963951
240	720000	147456	4.88281	0	0.00757568	4.88281	1	0.0369906	≥2	0.955434	0.962727	0.0485	0.0466923	0.964535
241	723000	147456	4.90316	0	0.00742311	4.90316	1	0.0363967	≥2	0.95618	0.963331	0.0485	0.0467216	0.96511
242	726000	147456	4.9235	0	0.00727361	4.9235	1	0.0358116	≥2	0.956915	0.963926	0.0485	0.0467504	0.965676
243	729000	147456	4.94385	0	0.00712712	4.94385	1	0.0352354	≥2	0.957637	0.964512	0.0485	0.0467788	0.966233
244	732000	147456	4.96419	0	0.00698359	4.96419	1	0.0346679	≥2	0.958349	0.965088	0.0485	0.0468068	0.966782
245	735000	147456	4.98454	0	0.00684294	4.98454	1	0.0341089	≥2	0.959048	0.965656	0.0485	0.0468343	0.967322
246	738000	147456	5.00488	0	0.00670513	5.00488	1	0.0335584	≥2	0.959736	0.966215	0.0485	0.0468614	0.967854
247	741000	147456	5.02523	0	0.00657009	5.02523	1	0.0330162	≥2	0.960414	0.966765	0.0485	0.0468881	0.968377
248	744000	147456	5.04557	0	0.00643777	5.04557	1	0.0324822	≥2	0.96108	0.967307	0.0485	0.0469144	0.968893
249	747000	147456	5.06592	0	0.00630812	5.06592	1	0.0319564	≥2	0.961735	0.967841	0.0485	0.0469403	0.9694
250	750000	147456	5.08626	0	0.00618108	5.08626	1	0.0314386	≥2	0.96238	0.968366	0.0485	0.0469657	0.9699
251	753000	147456	5.10661	0	0.00605659	5.10661	1	0.0309286	≥2	0.963015	0.968883	0.0485	0.0469908	0.970392
252	756000	147456	5.12695	0	0.00593461	5.12695	1	0.0304265	≥2	0.963639	0.969392	0.0485	0.0470155	0.970876
253	759000	147456	5.1473	0	0.00581509	5.1473	1	0.029932	≥2	0.964253	0.969893	0.0485	0.0470398	0.971353
254	762000	147456	5.16764	0	0.00569798	5.16764	1	0.0294451	≥2	0.964857	0.970386	0.0485	0.0470637	0.971822
255	765000	147456	5.18799	0	0.00558323	5.18799	1	0.0289657	≥2	0.965451	0.970872	0.0485	0.0470873	0.972284
256	768000	147456	5.20833	0	0.00547078	5.20833	1	0.0284937	≥2	0.966036	0.97135	0.0485	0.0471105	0.972739
257	771000	147456	5.22868	0	0.00536061	5.22868	1	0.0280289	≥2	0.966611	0.97182	0.0485	0.0471333	0.973187
258	774000	147456	5.24902	0	0.00525265	5.24902	1	0.0275713	≥2	0.967176	0.972283	0.0485	0.0471557	0.973627
259	777000	147456	5.26937	0	0.00514686	5.26937	1	0.0271207	≥2	0.967732	0.972739	0.0485	0.0471778	0.974061
260	780000	147456	5.28971	0	0.0050432	5.28971	1	0.0266771	≥2	0.96828	0.973188	0.0485	0.0471996	0.974488
261	783000	147456	5.31006	0	0.00494164	5.31006	1	0.0262404	≥2	0.968818	0.973629	0.0485	0.047221	0.974908
262	786000	147456	5.3304	0	0.00484212	5.3304	1	0.0258104	≥2	0.969347	0.974064	0.0485	0.0472421	0.975322
263	789000	147456	5.35075	0	0.0047446	5.35075	1	0.0253871	≥2	0.969868	0.974492	0.0485	0.0472629	0.975729
264	792000	147456	5.37109	0	0.00464904	5.37109	1	0.0249704	≥2	0.970381	0.974913	0.0485	0.0472833	0.97613
265	795000	147456	5.39144	0	0.00455541	5.39144	1	0.0245602	≥2	0.970884	0.975327	0.0485	0.0473034	0.976524
266	798000	147456	5.41178	0	0.00446367	5.41178	1	0.0241564	≥2	0.97138	0.975735	0.0485	0.0473232	0.976912
267	801000	147456	5.43213	0	0.00437377	5.43213	1	0.0237589	≥2	0.971867	0.976137	0.0485	0.0473426	0.977294
268	804000	147456	5.45247	0	0.00428569	5.45247	1	0.0233676	≥2	0.972347	0.976532	0.0485	0.0473618	0.97767
269	807000	147456	5.47282	0	0.00419938	5.47282	1	0.0229824	≥2	0.972818	0.976921	0.0485	0.0473807	0.97804
270	810000	147456	5.49316	0	0.0041148	5.49316	1	0.0226033	≥2	0.973282	0.977303	0.0485	0.0473992	0.978404
271	813000	147456	5.51351	0	0.00403193	5.51351	1	0.0222301	≥2	0.973738	0.97768	0.0485	0.0474175	0.978762
272	816000	147456	5.53385	0	0.00395073	5.53385	1	0.0218628	≥2	0.974186	0.978051	0.0485	0.0474354	0.979115
273	819000	147456	5.5542	0	0.00387117	5.5542	1	0.0215012	≥2	0.974628	0.978415	0.0485	0.0474531	0.979462
274	822000	147456	5.57454	0	0.0037932	5.57454	1	0.0211454	≥2	0.975061	0.978774	0.0485	0.0474705	0.979804
275	825000	147456	5.59489	0	0.00371681	5.59489	1	0.0207951	≥2	0.975488	0.979127	0.0485	0.0474877	0.98014
276	828000	147456	5.61523	0	0.00364196	5.61523	1	0.0204504	≥2	0.975908	0.979475	0.0485	0.0475045	0.98047
277	831000	147456	5.63558	0	0.00356861	5.63558	1	0.0201112	≥2	0.97632	0.979817	0.0485	0.0475211	0.980796
278	834000	147456	5.65592	0	0.00349674	5.65592	1	0.0197773	≥2	0.976726	0.980153	0.0485	0.0475374	0.981116
279	837000	147456	5.67627	0	0.00342632	5.67627	1	0.0194487	≥2	0.977125	0.980484	0.0485	0.0475535	0.981431
280	840000	147456	5.69661	0	0.00335731	5.69661	1	0.0191253	≥2	0.977517	0.98081	0.0485	0.0475693	0.981741
281	843000	147456	5.71696	0	0.0032897	5.71696	1	0.0188071	≥2	0.977903	0.981131	0.0485	0.0475848	0.982046
282	846000	147456	5.7373	0	0.00322344	5.7373	1	0.0184939	≥2	0.978283	0.981446	0.0485	0.0476001	0.982346
283	849000	147456	5.75765	0	0.00315853	5.75765	1	0.0181857	≥2	0.978656	0.981757	0.0485	0.0476152	0.982641
284	852000	147456	5.77799	0	0.00309492	5.77799	1	0.0178824	≥2	0.979023	0.982062	0.0485	0.04763	0.982932
285	855000	147456	5.79834	0	0.00303259	5.79834	1	0.017584	≥2	0.979383	0.982363	0.0485	0.0476446	0.983218
286	858000	147456	5.81868	0	0.00297151	5.81868	1	0.0172903	≥2	0.979738	0.982658	0.0485	0.0476589	0.983499
287	861000	147456	5.83903	0	0.00291167	5.83903	1	0.0170013	≥2	0.980087	0.982949	0.0485	0.047673	0.983776
288	864000	147456	5.85938	0	0.00285303	5.85938	1	0.016717	≥2	0.98043	0.983235	0.0485	0.0476869	0.984048
289	867000	147456	5.87972	0	0.00279557	5.87972	1	0.0164372	≥2	0.980767	0.983517	0.0485	0.0477006	0.984316
290	870000	147456	5.90007	0	0.00273927	5.90007	1	0.0161619	≥2	0.981099	0.983794	0.0485	0.047714	0.98458
291	873000	147456	5.92041	0	0.0026841	5.92041	1	0.015891	≥2	0.981425	0.984066	0.0485	0.0477272	0.984839
292	876000	147456	5.94076	0	0.00263004	5.94076	1	0.0156244	≥2	0.981746	0.984334	0.0485	0.0477402	0.985094
293	879000	147456	5.9611	0	0.00257707	5.9611	1	0.0153622	≥2	0.982061	0.984598	0.0485	0.047753	0.985345
294	882000	147456	5.98145	0	0.00252517	5.98145	1	0.0151042	≥2	0.982371	0.984858	0.0485	0.0477656	0.985592
295	885000	147456	6.00179	0	0.00247432	6.00179	1	0.0148503	≥2	0.982675	0.985113	0.0485	0.047778	0.985835
296	888000	147456	6.02214	0	0.00242449	6.02214	1	0.0146006	≥2	0.982975	0.985364	0.0485	0.0477902	0.986074
297	891000	147456	6.04248	0	0.00237566	6.04248	1	0.0143549	≥2	0.983269	0.985611	0.0485	0.0478021	0.986309
298	894000	147456	6.06283	0	0.00232781	6.06283	1	0.0141131	≥2	0.983559	0.985854	0.0485	0.0478139	0.98654
299	897000	147456	6.08317	0	0.00228093	6.08317	1	0.0138753	≥2	0.983844	0.986093	0.0485	0.0478255	0.986767
300	900000	147456	6.10352	0	0.002235	6.10352	1	0.0136413	≥2	0.984124	0.986328	0.0485	0.0478369	0.986991
301	903000	147456	6.12386	0	0.00218998	6.12386	1	0.0134112	≥2	0.984399	0.986559	0.0485	0.0478481	0.987211
302	906000	147456	6.14421	0	0.00214588	6.14421	1	0.0131847	≥2	0.984669	0.986787	0.0485	0.0478592	0.987428
303	909000	147456	6.16455	0	0.00210266	6.16455	1	0.012962	≥2	0.984935	0.987011	0.0485	0.04787	0.987641
304	912000	147456	6.1849	0	0.00206032	6.1849	1	0.0127428	≥2	0.985197	0.987231	0.0485	0.0478807	0.98785
305	915000	147456	6.20524	0	0.00201882	6.20524	1	0.0125273	≥2	0.985454	0.987447	0.0485	0.0478912	0.988056
306	918000	147456	6.22559	0	0.00197816	6.22559	1	0.0123152	≥2	0.985707	0.98766	0.0485	0.0479015	0.988259
307	921000	147456	6.24593	0	0.00193833	6.24593	1	0.0121066	≥2	0.985955	0.98787	0.0485	0.0479117	0.988458
308	924000	147456	6.26628	0	0.00189929	6.26628	1	0.0119015	≥2	0.986199	0.988076	0.0485	0.0479217	0.988654
309	927000	147456	6.28662	0	0.00186104	6.28662	1	0.0116996	≥2	0.986439	0.988279	0.0485	0.0479315	0.988847
310	930000	147456	6.30697	0	0.00182356	6.30697	1	0.0115011	≥2	0.986675	0.988478	0.0485	0.0479412	0.989037
311	933000	147456	6.32731	0	0.00178683	6.32731	1	0.0113058	≥2	0.986907	0.988674	0.0485	0.0479507	0.989223
312	936000	147456	6.34766	0	0.00175085	6.34766	1	0.0111138	≥2	0.987135	0.988867	0.0485	0.04796	0.989407
313	939000	147456	6.368	0	0.00171558	6.368	1	0.0109248	≥2	0.98736	0.989056	0.0485	0.0479692	0.989587
314	942000	147456	6.38835	0	0.00168103	6.38835	1	0.010739	≥2	0.98758	0.989243	0.0485	0.0479783	0.989765
315	945000	147456	6.40869	0	0.00164718	6.40869	1	0.0105563	≥2	0.987797	0.989426	0.0485	0.0479872	0.989939
316	948000	147456	6.42904	0	0.00161401	6.42904	1	0.0103765	≥2	0.988009	0.989607	0.0485	0.0479959	0.990111
317	951000	147456	6.44938	0	0.0015815	6.44938	1	0.0101997	≥2	0.988219	0.989784	0.0485	0.0480045	0.99028
318	954000	147456	6.46973	0	0.00154965	6.46973	1	0.0100258	≥2	0.988425	0.989959	0.0485	0.048013	0.990446
319	957000	147456	6.49007	0	0.00151844	6.49007	1	0.00985479	≥2	0.988627	0.99013	0.0485	0.0480213	0.990609
320	960000	147456	6.51042	0	0.00148786	6.51042	1	0.00968659	≥2	0.988826	0.990299	0.0485	0.0480295	0.990769
